# Functional loss of a non-canonical BCOR-PRC1.1 complex accelerates SHH-driven medulloblastoma formation

**DOI:** 10.1101/2020.02.06.938035

**Authors:** Lena M. Kutscher, Konstantin Okonechnikov, Nadja V. Batora, Jessica Clark, Patricia B. G. Silva, Mikaella Vouri, Sjoerd van Rijn, Laura Sieber, Britta Statz, Micah D. Gearhart, Norman Mack, Brent A. Orr, Andrey Korshunov, Audrey L. Mercier, Olivier Ayrault, Marcel Kool, Vivian J. Bardwell, Stefan M. Pfister, Paul A. Northcott, Daisuke Kawauchi

**Author notes:** National Institute of Neuroscience, NCNP, Tokyo, Japan, 187-0031. Co-corresponding authors, DK; PAN. These authors contributed equally to this work (Lena M. Kutscher, Konstantin Okonechnikov, Nadja V. Batora).

## Abstract

Medulloblastoma is a childhood brain tumor arising from the developing cerebellum. In Sonic Hedgehog (SHH)-subgroup medulloblastoma, aberrant activation of SHH signaling causes increased proliferation of granule neuron progenitors (GNPs) and predisposes these cells to tumorigenesis. A second, cooperating genetic hit is often required to push these hyperplastic cells to malignancy and confer mutation-specific characteristics associated with oncogenic signaling. Somatic loss-of-function mutations of the transcriptional co-repressor *BCOR* are recurrent and highly enriched in SHH-medulloblastoma. To investigate *BCOR* as a putative tumor suppressor, we used a germline genetically engineered mouse model to delete exons 9/10 of *Bcor* (*Bcor*^*ΔE9-10*^) in GNPs during development. This leads to reduced expression of C-terminally truncated BCOR (BCOR^ΔE9-10^). While *Bcor*^*ΔE9-10*^ alone did not promote tumorigenesis or affect GNP differentiation, *Bcor*^*ΔE9-10*^ combined with loss of the SHH-receptor gene *Ptch1* resulted in highly penetrant medulloblastomas. In *Ptch1+/-;Bcor*^*ΔE9-10*^ tumors, the growth factor gene *Igf2* was aberrantly upregulated, and ectopic *Igf2* overexpression was sufficient to drive tumorigenesis in *Ptch1*+/- GNPs. BCOR directly regulates *Igf2*, likely through the PRC1.1 complex; the repressive histone mark H2AK119Ub is decreased at the *Igf2* promoter in *Ptch1+/-;Bcor*^*ΔE9-10*^ tumors. Overall, our data suggests that BCOR-PRC1.1 disruption leads to *Igf2* overexpression, which transforms preneoplastic cells to malignant tumors.
