## Supplemental Table 3 for "Functional loss of a non-canonical BCOR-PRC1.1 complex accelerates SHH-driven medulloblastoma formation"

### Sheet: Sheet2
	DNA sequence	Protein change (blac = WT, Orange = change)
Wild type	actatttaaatgacctgcagggtcgcagtgaagatgacaccagcggcgcttgggagttctatggcagctctgtgtgtgaaccagatgacgaaagtgggtacgatgttttggctaatcccccaggaccagaagacccagatgaggaagaggatacctatagcgatttgtttgagtttgagtttgctgaaagctccctcttgccgtgttataacatccaagtgtctgtcgctcaggggccacgaaactggcttctgctctcagacgtgctcaagaagttga	YLNDLQGRSEDDTSGAWEFYGSSVCEPDDESGYDVLANPPGPEDPDEEEDTYSDLFEFEFAESSLLPCYNIQVSVAQGPRNWLLLSDVLKKL...
Ptch1Bcor-PUFD tumor 1
insertion of T, 2 seq	actatttaaatgacctgcagggtcgcagtgaagatgacaccagcgTgcgcttgggagttctatggcagctctgtgtgtgaaccagatgacgaaagtgggtacgatgttttggctaatcccccaggaccagaagacccagatgaggaagaggatacctatagcgatttgtttgagtttgagtttgctgaaagctccctcttgccgtgttataacatccaagtgtctgtcgctcaggggccacgaaactggcttctgctctcagacgtgctcaagaagttga	YLNDLQGRSEDDTSVRLGVLWQLCV-
5 bp deletion, 4 seq	actatttaaatgacctgcagggtcgcagtgaagatgacaccagc-----ttgggagttctatggcagctctgtgtgtgaaccagatgacgaaagtgggtacgatgttttggctaatcccccaggaccagaagacccagatgaggaagaggatacctatagcgatttgtttgagtttgagtttgctgaaagctccctcttgccgtgttataacatccaagtgtctgtcgctcaggggccacgaaactggcttctgctctcagacgtgctcaagaagttga	YLNDLQGRSEDDTSLGVLWQLCV-
16bp deletion, 1 seq	actatttaaatgacctgcagggtcgcagtg----------------cgcttgggagttctatggcagctctgtgtgtgaaccagatgacgaaagtgggtacgatgttttggctaatcccccaggaccagaagacccagatgaggaagaggatacctatagcgatttgtttgagtttgagtttgctgaaagctccctcttgccgtgttataacatccaagtgtctgtcgctcaggggccacgaaactggcttctgctctcagacgtgctcaagaagttga	YLNDLQGRSALGSSMAALCVNQMTKVGTMFWLIPQDQKTQMRKRIPIAICLSLSLLKAPSCRVITSKCLSLRGHETGFCSQTCSRS-
Ptch1Bcor-PUFD tumor 2	DNA sequence	Protein change (bold = WT)
5 bp deletion, 2 seq	actatttaaatgacctgcagggtcgcagtgaagatgacaccagc-----ttgggagttctatggcagctctgtgtgtgaaccagatgacgaaagtgggtacgatgttttggctaatcccccaggaccagaagacccagatgaggaagaggatacctatagcgatttgtttgagtttgagtttgctgaaagctccctcttgccgtgttataacatccaagtgtctgtcgctcaggggccacgaaactggcttctgctctcagacgtgctcaagaagttga	YLNDLQGRSEDDTSLGVLWQLCV-
single nt deletion, out of frame code for a while until stop	actatttaaatgacctgcagggtcgcagtgaagatgacaccagc-gcgcttgggagttctatggcagctctgtgtgtgaaccagatgacgaaagtgggtacgatgttttggctaatcccccaggaccagaagacccagatgaggaagaggatacctatagcgatttgtttgagtttgagtttgctgaaagctccctcttgccgtgttataacatccaagtgtctgtcgctcaggggccacgaaactggcttctgctctcagacgtgctcaagaagttga	YLNDLQGRSEDDTSALGSSMAALCVNQMTKVGTMFWLIPQDQKTQMRKRIPIAICLSLSLLKAPSCRVITSKCLSLRGHETGFCSQTCSRS-
deletion of 3, insertion of 2	actatttaaatgacctgcagggtcgcagtgaagatgacaccaTC---gcgcttgggagttctatggcagctctgtgtgtgaaccagatgacgaaagtgggtacgatgttttggctaatcccccaggaccagaagacccagatgaggaagaggatacctatagcgatttgtttgagtttgagtttgctgaaagctccctcttgccgtgttataacatccaagtgtctgtcgctcaggggccacgaaactggcttctgctctcagacgtgctcaagaagttga	YLNDLQGRSEDDTIALGSSMAALCVNQMTKVGTMFWLIPQDQKTQMRKRIPIAICLSLSLLKAPSCRVITSKCLSLRGHETGFCSQTCSRS-
7 bp deletion	actatttaaatgacctgcagggtcgcagtgaagatgacaccagc-------gggagttctatggcagctctgtgtgtgaaccagatgacgaaagtgggtacgatgttttggctaatcccccaggaccagaagacccagatgaggaagaggatacctatagcgatttgtttgagtttgagtttgctgaaagctccctcttgccgtgttataacatccaagtgtctgtcgctcaggggccacgaaactggcttctgctctcagacgtgctcaagaagttga	YLNDLQGRSEDDTSGSSMAALCVNQMTKVGTMFWLIPQDQKTQMRKRIPIAICLSLSLLKAPSCRVITSKCLSLRGHETGFCSQTCSRS-
insertion of G, 2 seq	actatttaaatgacctgcagggtcgcagtgaagatgacaccagcGggcgcttgggagttctatggcagctctgtgtgtgaaccagatgacgaaagtgggtacgatgttttggctaatcccccaggaccagaagacccagatgaggaagaggatacctatagcgatttgtttgagtttgagtttgctgaaagctccctcttgccgtgttataacatccaagtgtctgtcgctcaggggccacgaaactggcttctgctctcagacgtgctcaagaagttga	YLNDLQGRSEDDTSGRLGVLWQLCV-
22 bp deletion	actatttaaatgacctgcagggtcgcagtg----------------------ggagttctatggcagctctgtgtgtgaaccagatgacgaaagtgggtacgatgttttggctaatcccccaggaccagaagacccagatgaggaagaggatacctatagcgatttgtttgagtttgagtttgctgaaagctccctcttgccgtgttataacatccaagtgtctgtcgctcaggggccacgaaactggcttctgctctcagacgtgctcaagaagttga	YLNDLQGRSGSSMAALCVNQMTKVGTMFWLIPQDQKTQMRKRIPIAICLSLSLLKAPSCRVITSKCLSLRGHETGFCSQTCSRS-
Bcor sgRNA	atagaactcccaagcgccgc	PAM located 107nt upstream of PUFD
