## Supplemental Table 5 for "Functional loss of a non-canonical BCOR-PRC1.1 complex accelerates SHH-driven medulloblastoma formation"

### Sheet: Genotyping primers
Genotyping primers
Gene	Primer Name	Sequence
Bcor	J	CATCAGCCGCGGTGTGGATCATGCAGGCTTGG
Bcor	G	ACGGTACCGTCAGGGTAGAAAAACCAAAGCAAG
Bcor	C2	GTATGCAGAGACCACCTCTTGGC
Ptch1	Neo F4	TCGCCTTCTTGACGAGTTCT
Ptch1	Neo B3	GGCCTGCTGCTCATTTGAA
Ptch1	WT3	CTGCGGCAAGTTTTTGGTTG
Ptch1	WT4	AGGGCTTCTCGTTGGCTACAAG
Atoh1-cre	9856	CCGGCAGAGTTTACAGAAGC
Atoh1-cre	oIMR9377	ATGTTTAGCTGGCCCAAATG

### Sheet: qPCR primers
qPCR gene	sequence
mCcnd2-F	5'-GAGAAGCTGCCCTGATCCGCA
mCcnd2-R	5'-CTTCCAGTTGCAATCATCATCGACG
mBcor-F	5'-GAGGAGCTTGCAGATCACAG
mBcor-R	5'-GCTGGTGGTGACAAATCGTA
mGapdh-f	5'-GTGAAGCAGGCATCTGA
mGapdh-r	5'-GAGATGTAGGCCATGAGGTC
mGli1-F	5'-CCAAGCCAACTTTATGTCAGGG
mGli1-R	5'-AGCCCGCTTCTTTGTTAATTTGA
mCcnd1-F	5'-GTTCATTTCCAACCCACCCTC
mCcnd1-R	5'-AGAAAGTGCGTTGTGCGGTAG
mPtch1-F	5'-GGCAAGTTTTTGGTTGTGGGTC
mPtch1-R	5'-CGTGTTCTCCTATCTTCTGACGG
mMycn-F	5'-CGGTGAACAAGCGAGAGTC
mMycn-R	5'-GGGGCAGTAGCTGGAACAG
mIgf2-F	5'-TGAGAAGCACCAACATCGAC
mIgf2-R	5'-CTTCTCCTCCGATCCTCCTG
